# Environmental DNA reveals invasive crayfish microbial associates and ecosystem-wide biodiversity before and after eradication

**DOI:** 10.1101/2022.05.20.492886

**Authors:** Kimberly M. Ballare, Anna Worth, Tyler Goodearly, Dannise V. Ruiz-Ramos, Eric Beraut, Hailey Nava, Colin Fairbairn, Robert K. Wayne, Beth Shapiro, Ginny Short, Rachel S. Meyer

**Author notes:** **Author Contributions:** K.M.B., G.S., T.G., and R.S.M. conceived and designed experiments and sampling scheme. G.S. coordinated site access and supervised field work. T.G. maintained and sampled aquaria. K.M.B., G.S., H.N., D.V.R-R., T.G., and R.S.M collected field samples and coordinated volunteer field sampling. K.M.B., A.W., D.V.R-R, E.B., H.N., and C.F. conducted molecular laboratory work. K.M.B., A.W., H.N., C.F, and R.S.M. conducted literature review. K.M.B. and R.S.M. curated, analyzed, and interpreted data. K.M.B. and T.G. generated the map figure and K.M.B. generated the data figures. R.K.W., B.S., G.S., and R.S.M. provided supervision, funding, materials, and analysis tools. K.M.B. and R.S.M. wrote the manuscript with input from all co-authors. **Corresponding Author:** Rachel Meyer, 1-206-351-7997.

## Abstract

Biodiversity monitoring in conservation projects is essential to understand environmental status and recovery. However, traditional field surveys can be expensive, time-consuming, biased towards visual detection, and focused on measuring a limited set of taxa. Environmental DNA (eDNA) methods provide a new approach to biodiversity monitoring that has the potential to sample a taxonomically broader set of organisms with similar effort, but many of these approaches are still in the early stages of development and testing. Here, we use multilocus eDNA metabarcoding to understand how the removal of invasive red swamp crayfish impacts local biodiversity of a desert oasis ecosystem, as well as to detect crayfish both directly and indirectly. We tracked crayfish DNA signatures, microbial DNA associated with crayfish, and biodiversity of plant, fungal, animal, and bacterial communities through time. We were unsuccessful in detecting crayfish directly in either control tanks or oases using targeted metabarcoding primers for invertebrates and eukaryotes, similar to previous studies which have shown variable levels of success in detecting crayfish from environmental samples. However, we were successful in discerning a suite of 90 crayfish-associated taxa to serve as candidate bioindicators of invasive presence using 16S and Fungal ITS2 metabarcoding. Ranking these 90 taxa by their geographic distribution in eDNA surveys and by evidence of crayfish-associations in the literature, we support 9 taxa to be high-ranking, and suggest they be prioritized in future biomonitoring. Biodiversity analyses from five metabarcode loci including plants, animals, and both prokaryotic and eukaryotic microbes showed that communities differed but that species richness remained relatively similar between oases through time. Our results reveal that, while there are limitations of eDNA approaches to detect crayfish and other invasive species, microbial bioindicators offer a largely untapped biomonitoring opportunity for invasive species management, adding a valuable resource to a conservation manager’s toolkit.
