## Supplemental Table S2 for "Environmental DNA reveals invasive crayfish microbial associates and ecosystem-wide biodiversity before and after eradication"

### Sheet: Table X
Supplemental Table S2. Relative quantitative PCR tests to detect P. clarkii from environmental samples. 18S is used as a ubiquitous gene. Primers tested are CO1-Pc-03-F and CO1-Pc-03-R (Mauvisseau et al. 2017) and Procla_co1_F04 and Procla_co1_R04 (Knudsen et al. 2019). Sample 1 (Crayfish Absent) was used as the reference sample. Ct > 35 cycles was considered negative to avoid false positives (as…
Sample Number	Sample Origin and Type	Crayfish Presence	Sample Name	Mean Ct CO1-Pc-03	StDev Ct CO1-Pc-03	Mean Ct Procla_co1_04	StDev Ct Procla_co1_04	Mean Ct 18S	StDev Ct 18S	∆Ct CO1-Pc-03	∆Ct Procla_co1_04	∆∆Ct CO1-Pc-03	Expression Fold Change CO1-Pc-03	∆∆Ct Procla_co1_F04	Expression Fold Change Procla_co1_F04	Note
1	Tank - Water (Tilapia Only)	Absent	Exp 2 Tilapia only	36.2833	2.11117	39.96	1.22135	15.5967	0.070946	20.6867	24.3633	0	1	0	1	Reference
2	Tank - Water (No Animals)	Absent	Exp 3 Blank	38.83	0.919239	60	0	12.765	2.00111	26.065	47.235	5.37833	0.0240414	22.8717	1.30299e-07
3	Tank - (Tilapia Only)	Absent	Experiment 1 Tilapia only	37.59	0.47571	45.74	0.268701	16.3567	0.0680686	21.2333	29.3833	0.546667	0.6846	5.02	0.0308198
4	Tank - Water (No Animals)	Absent	Experiment 1 Blank	35.94	0.236432	39.82	0.721318	11.9367	0.640338	24.0033	27.8833	3.31667	0.100365	3.52	0.0871715
5	Oasis TPO - Water	Absent	TPMO WT12M8	60	0	60	0	23.675	1.60513	36.325	36.325	15.6383	1.96062e-05	11.9617	0.000250715
6	Oasis TPO - Sediment	Absent	K0721-B2	31.6133	0.578389	35.3533	0.747016	18.1433	0.0832666	13.47	17.21	-7.21667	148.742	-7.15333	142.353
7	Oasis TPO - Sediment	Absent	K0733-C3	29.7367	0.266521	33.9067	0.152753	17.6567	0.0737111	12.08	16.25	-8.60667	389.821	-8.11333	276.922
8	Oasis SP - Sediment	Present	K0722-K6	31.6033	0.490951	34.03	0.0360555	17.0867	0.0251661	14.5167	16.9433	-6.17	72.0037	-7.42	171.255
9	Oasis SP - Sediment	Present	K0721-A1	30.58	0.112694	36.4267	0.575007	16.8767	0.107858	13.7033	19.55	-6.98333	126.53	-4.81333	28.1163
10	Oasis SP - Sediment	Present	K0722-B2	30.5767	0.320832	36.37	0.287924	21.3667	0.0305505	9.21	15.0033	-11.4767	2849.84	-9.36	657.114
11	Oasis SP - Water	Present	TPsPn W1	60	0	60	0	30.845	4.7164	29.155	29.155	8.46833	0.00282343	4.79167	0.0361048
12	Oasis SP - Water	Present	TPsPs WDP	60	0	60	0	18.8467	1.38037	41.1533	41.1533	20.4667	6.90112e-07	16.79	8.82483e-06
13	Tank - Water (Crayfish Carcass)	Present	Dead Crayfish	41.2067	1.53787	42.49	7.22833	19.4533	0.130512	21.7533	23.0367	1.06667	0.477421	-1.32667	2.50822
14	Tank- Water (Crayfish)	Present	Exp 3 Crayfish	37.5333	0.552298	36.8367	0.803077	15.2033	0.0416333	22.33	21.6333	1.64333	0.320116	-2.73	6.63456
15	Tank - Water (Crayfish + Tilapia)	Present	Exp 3 Crayfish + Tilapia	33.52	30	31.5	0.474658	14.1867	0.118462	19.3333	17.3133	-1.35333	2.55502	-7.05	132.514
16	Tank - Water (Crayfish)	Present	Experiment 1 Crayfish only	30.6933	0.232451	30.3233	0.181751	12.87	0.10583	17.8233	17.4533	-2.86333	7.27695	-6.91	120.259
17	Oasis SP - Water	Present	TPSPs WT1M30	48.77	12	60	0	26.6733	0.292632	22.0967	33.3267	1.41	0.376312	8.96333	0.0020034
18	Tank - Water (Crayfish + Tilapia)	Present	Experiment 2 Crayfish and Tilapia	39.1433	1.9236	39.0667	2.79373	16.67	0.185203	22.4733	22.3967	1.78667	0.289841	-1.96667	3.90864
