## Supplemental Table S3 for "Environmental DNA reveals invasive crayfish microbial associates and ecosystem-wide biodiversity before and after eradication"

### Sheet: Sheet1
Supplemental Table S3. Taxonomic information from Domain to Genus levels from metagenomic analysis of crayfish carcass using MG-RAST. Each taxonomic column is sorted in alphebetical order.
Domain	Number of Reads	Phylum	Number of Reads	Class	Number of Reads	Order	Number of Reads	Family	Number of Reads	Genus	Number of Reads
Archaea	120	Acidobacteria	91	Acidobacteria (class)	31	Acidimicrobiales	1	Acetobacteraceae	118	Acaryochloris	18
Bacteria	377303	Actinobacteria	858	Aconoidasida	7	Acidithiobacillales	15	Acidaminococcaceae	2	Acetivibrio	13
Eukaryota	2557	Apicomplexa	7	Actinobacteria (class)	858	Acidobacteriales	31	Acidimicrobiaceae	1	Acetobacter	5
Viruses	141	Aquificae	8	Actinopterygii	10	Actiniaria	832	Acidithiobacillaceae	15	Achlya	1
other sequences	19	Arthropoda	214	Agaricomycetes	5	Actinomycetales	740	Acidobacteriaceae	31	Achromobacter	279
unclassified sequences	183	Ascomycota	520	Alphaproteobacteria	30857	Aeromonadales	12948	Acidothermaceae	1	Acidaminococcus	1
		Bacillariophyta	3	Amphibia	123	Agaricales	5	Actinomycetaceae	7	Acidimicrobium	1
		Bacteroidetes	109590	Anaerolineae	5	Alteromonadales	23396	Actinosynnemataceae	1	Acidiphilium	14
		Basidiomycota	23	Anthozoa	832	Anaerolineales	5	Aerococcaceae	1	Acidithiobacillus	15
		Candidatus Poribacteria	7	Appendicularia	3	Anura	123	Aeromonadaceae	12938	Acidobacterium	25
		Chlamydiae	43	Aquificae (class)	8	Aquificales	8	Ajellomycetaceae	2	Acidothermus	1
		Chlorobi	121	Archaeoglobi	1	Archaeoglobales	1	Alcaligenaceae	694	Acidovorax	6404
		Chloroflexi	84	Ascidiacea	1	Bacillales	2471	Alcanivoracaceae	78	Acinetobacter	519
		Chlorophyta	25	Bacillariophyceae	3	Bacteroidales	1071	Alicyclobacillaceae	5	Actinobacillus	12
		Chordata	154	Bacilli	2627	Bdellovibrionales	501	Alteromonadaceae	493	Actinomyces	6
		Chrysiogenetes	17	Bacteroidia	1071	Bifidobacteriales	7	Anaerolineaceae	5	Actinosynnema	1
		Cnidaria	878	Bangiophyceae	1	Brassicales	2	Anaplasmataceae	1	Aerococcus	1
		Crenarchaeota	7	Betaproteobacteria	57146	Burkholderiales	44009	Apidae	1	Aeromicrobium	2
		Cyanobacteria	460	Branchiopoda	196	Campylobacterales	162	Aquificaceae	4	Aeromonas	12576
		Deferribacteres	8	Bryopsida	2	Capnodiales	3	Archaeoglobaceae	1	Afipia	8
		Deinococcus-Thermus	63	Chlamydiae (class)	43	Cardiobacteriales	9	Arthrodermataceae	2	Aggregatibacter	11
		Dictyoglomi	3	Chlorobia	121	Caudovirales	122	Aurantimonadaceae	81	Agrobacterium	1421
		Echinodermata	1	Chloroflexi (class)	61	Caulobacterales	2438	Bacillaceae	626	Agrostis	3
		Elusimicrobia	4	Chlorophyceae	7	Cenarchaeales	1	Bacteriovoracaceae	46	Ahrensia	18
		Euryarchaeota	105	Chrysiogenetes (class)	17	Chlamydiales	43	Bacteroidaceae	540	Ajellomyces	2
		Fibrobacteres	11	Clostridia	438	Chlamydomonadales	6	Bartonellaceae	14	Akkermansia	12
		Firmicutes	3323	Cytophagia	2275	Chlorellales	9	Bdellovibrionaceae	447	Albidiferax	300
		Fusobacteria	79	Deferribacteres (class)	8	Chlorobiales	121	Beijerinckiaceae	35	Alcaligenes	2
		Gemmatimonadetes	31	Dehalococcoidetes	2	Chloroflexales	41	Beutenbergiaceae	6	Alcanivorax	40
		Lentisphaerae	12	Deinococci	63	Choanoflagellida	5	Bifidobacteriaceae	7	Algoriphagus	604
		Microsporidia	1	Deltaproteobacteria	1204	Chromatiales	253	Brachyspiraceae	2	Alicycliphilus	428
		Nitrospirae	16	Dictyoglomia	3	Chroococcales	167	Bradyrhizobiaceae	458	Alicyclobacillus	5
		Phaeophyceae	2	Dinophyceae	2	Chrysiogenales	17	Branchiostomidae	4	Aliivibrio	24
		Placozoa	3	Dothideomycetes	172	Clostridiales	380	Brassicaceae	2	Alishewanella	2
		Planctomycetes	287	Echinoidea	1	Coriobacteriales	4	Brevibacteriaceae	3	Alistipes	37
		Platyhelminthes	3	Elusimicrobia (class)	1	Cyanidiales	1	Brucellaceae	239	Alkalilimnicola	14
		Proteobacteria	242830	Epsilonproteobacteria	192	Cypriniformes	10	Burkholderiaceae	2358	Alkalimonas	6
		Spirochaetes	66	Erysipelotrichi	10	Cytophagales	2275	Campylobacteraceae	92	Alkaliphilus	15
		Streptophyta	188	Eurotiomycetes	69	Deferribacterales	8	Cardiobacteriaceae	9	Allochromatium	59
		Synergistetes	6	Exobasidiomycetes	1	Deinococcales	42	Carnobacteriaceae	3	Alternaria	3
		Thaumarchaeota	5	Fibrobacteres (class)	11	Desulfarculales	14	Catenulisporaceae	4	Alteromonas	144
		Thermotogae	23	Flavobacteria	84216	Desulfobacterales	71	Caulobacteraceae	2438	Aminobacterium	1
		unclassified (derived from Archaea)	1	Fusobacteria (class)	79	Desulfovibrionales	126	Caviidae	1	Aminomonas	3
		unclassified (derived from Bacteria)	337	Gammaproteobacteria	125503	Desulfurococcales	3	Cellulomonadaceae	3	Amycolatopsis	11
		unclassified (derived from Eukaryota)	391	Gemmatimonadetes (class)	31	Desulfuromonadales	236	Cenarchaeaceae	1	Anabaena	4
		unclassified (derived from other sequences)	19	Gloeobacteria	13	Dictyoglomales	3	Chaetomiaceae	2	Anaerococcus	2
		unclassified (derived from unclassified sequences)	183	Halobacteria	28	Dictyosteliida	6	Chlamydiaceae	8	Anaerolinea	5
		unclassified (derived from Viruses)	141	Heterolobosea	2	Didelphimorphia	1	Chlamydomonadaceae	4	Anaeromyxobacter	27
		Verrucomicrobia	365	Hydrozoa	46	Diplostraca	196	Chlorellaceae	7	Anaerostipes	3
				Ichthyosporea	2	Diptera	10	Chlorobiaceae	121	Aneurinibacillus	1
				Insecta	16	Echinoida	1	Chloroflexaceae	33	Anopheles	1
				Isoetopsida	1	Ectocarpales	2	Chromatiaceae	130	Anoxybacillus	4
				Ktedonobacteria	10	Elusimicrobiales	1	Chrysiogenaceae	17	Aphanomyces	3
				Leotiomycetes	7	Enterobacteriales	1793	Cionidae	1	Apis	1
				Liliopsida	42	Enterogona	1	Clavicipitaceae	4	Arabidopsis	2
				Mammalia	10	Erysipelotrichales	10	Clostridiaceae	172	Arcobacter	59
				Merostomata	1	Eurotiales	48	Clostridiales Family XI. Incertae Sedis	3	Aromatoleum	84
				Methanobacteria	2	Fabales	2	Clostridiales Family XVII. Incertae Sedis	2	Arsenophonus	10
				Methanococci	6	Fibrobacterales	11	Clostridiales Family XVIII. Incertae Sedis	9	Arthrobacter	20
				Methanomicrobia	58	Filobasidiales	1	Codonosigidae	5	Arthroderma	2
				Negativicutes	11	Flavobacteriales	78832	Colwelliaceae	73	Arthrospira	17
				Nitrospira (class)	16	Funariales	2	Comamonadaceae	30103	Aspergillus	15
				Oligohymenophorea	10	Fusobacteriales	79	Conexibacteraceae	9	Asticcacaulis	55
				Opitutae	73	Gallionellales	259	Coriobacteriaceae	4	Aurantimonas	41
				Pelagophyceae	1	Gemmatimonadales	31	Corynebacteriaceae	16	Aureococcus	1
				Pezizomycetes	1	Gloeobacterales	13	Coxiellaceae	3	Azoarcus	181
				Planctomycetacia	287	Gymnodiniales	1	Culicidae	4	Azorhizobium	59
				Prasinophyceae	7	Haemosporida	7	Cyanidiaceae	1	Azospirillum	59
				Saccharomycetes	5	Halanaerobiales	8	Cyclobacteriaceae	604	Azotobacter	340
				Solibacteres	28	Halobacteriales	28	Cyprinidae	10	Bacillus	429
				Sordariomycetes	42	Helotiales	7	Cystobacteraceae	33	Bacteriovorax	46
				Spartobacteria	44	Herpetosiphonales	20	Cytophagaceae	1225	Bacteroides	540
				Sphingobacteria	4455	Hydrogenophilales	89	Daphniidae	196	Bartonella	14
				Spirochaetes (class)	66	Hydroida	46	Davidiellaceae	3	Basfia	7
				Spirotrichea	1	Hymenoptera	3	Debaryomycetaceae	1	Bdellovibrio	447
				Synergistia	5	Hymenostomatida	9	Deferribacteraceae	8	Beggiatoa	39
				Thermococci	2	Hypocreales	15	Deinococcaceae	36	Beijerinckia	17
				Thermomicrobia (class)	4	Kinetoplastida	1	Dermabacteraceae	13	Bergeyella	3
				Thermoplasmata	1	Ktedonobacterales	10	Dermacoccaceae	1	Bermanella	33
				Thermoprotei	7	Lactobacillales	65	Desulfarculaceae	14	Beutenbergia	6
				Thermotogae (class)	23	Lagenidiales	2	Desulfobacteraceae	22	Bifidobacterium	6
				Trebouxiophyceae	9	Legionellales	105	Desulfobulbaceae	49	Blastopirellula	26
				Trematoda	3	Lentisphaerales	10	Desulfohalobiaceae	16	Bordetella	214
				Tremellomycetes	7	Malasseziales	1	Desulfomicrobiaceae	19	Borrelia	3
				unclassified (derived from Acidobacteria)	28	Malpighiales	116	Desulfovibrionaceae	90	Bosea	3
				unclassified (derived from Archaea)	1	Mamiellales	7	Desulfurococcaceae	3	Botryotinia	1
				unclassified (derived from Bacteria)	337	Mariprofundales	16	Desulfuromonadaceae	42	Bpp-1-like viruses	3
				unclassified (derived from Bacteroidetes)	153	Methanobacteriales	2	Dictyoglomaceae	3	Brachybacterium	13
				unclassified (derived from Basidiomycota)	2	Methanocellales	1	Didelphidae	1	Brachyspira	2
				unclassified (derived from Candidatus Poribacteria)	7	Methanococcales	6	Dietziaceae	1	Bradyrhizobium	147
				unclassified (derived from Chordata)	4	Methanomicrobiales	12	Drosophilidae	6	Branchiostoma	4
				unclassified (derived from Cyanobacteria)	444	Methanosarcinales	44	Dunaliellaceae	1	Brevibacillus	12
				unclassified (derived from Elusimicrobia)	3	Methylacidiphilales	1	Ectocarpaceae	2	Brevibacterium	3
				unclassified (derived from Eukaryota)	369	Methylococcales	159	Ectothiorhodospiraceae	106	Brevundimonas	1048
				unclassified (derived from Euryarchaeota)	6	Methylophilales	507	Edwardsiidae	832	Brucella	86
				unclassified (derived from Lentisphaerae)	12	Monotremata	2	Elusimicrobiaceae	1	Buchnera	1
				unclassified (derived from Microsporidia)	1	Myxococcales	154	Enterobacteriaceae	1793	Burkholderia	1234
				unclassified (derived from other sequences)	19	Natranaerobiales	2	Enterococcaceae	4	Butyrivibrio	4
				unclassified (derived from Phaeophyceae)	2	Nautiliales	1	Erysipelotrichaceae	10	Caldanaerobacter	1
				unclassified (derived from Placozoa)	3	Naviculales	3	Erythrobacteraceae	101	Caldicellulosiruptor	8
				unclassified (derived from Proteobacteria)	93	Neisseriales	2762	Eubacteriaceae	8	Calditerrivibrio	2
				unclassified (derived from Streptophyta)	124	Nitrosomonadales	135	Euphorbiaceae	93	Caminibacter	1
				unclassified (derived from Thaumarchaeota)	5	Nitrosopumilales	4	Fabaceae	2	Campylobacter	16
				unclassified (derived from unclassified sequences)	183	Nitrospirales	16	Ferrimonadaceae	39	Candida	1
				unclassified (derived from Verrucomicrobia)	1	Nostocales	59	Fibrobacteraceae	11	Candidatus Accumulibacter	232
				unclassified (derived from Viruses)	141	Oceanospirillales	1113	Flammeovirgaceae	287	Candidatus Amoebophilus	6
				Ustilaginomycetes	2	Onygenales	7	Flavobacteriaceae	25227	Candidatus Azobacteroides	2
				Verrucomicrobiae	194	Ophiostomatales	3	Formicidae	1	Candidatus Chloracidobacterium	1
				Zetaproteobacteria	16	Oscillatoriales	115	Francisellaceae	7	Candidatus Cloacamonas	5
						Parvularculales	8	Frankiaceae	28	Candidatus Desulforudis	8
						Pasteurellales	127	Funariaceae	2	Candidatus Hamiltonella	5
						Peniculida	1	Fusobacteriaceae	79	Candidatus Koribacter	27
						Peridiniales	1	Gallionellaceae	259	Candidatus Kuenenia	13
						Peronosporales	137	Gemmatimonadaceae	30	Candidatus Liberibacter	2
						Pezizales	1	Geobacteraceae	130	Candidatus Odyssella	1
						Phthiraptera	1	Geodermatophilaceae	6	Candidatus Parvarchaeum	6
						Phyllachorales	1	Glomerellaceae	3	Candidatus Pelagibacter	4
						Planctomycetales	287	Glycomycetaceae	12	Candidatus Protochlamydia	5
						Pleosporales	167	Gymnodiniaceae	1	Candidatus Puniceispirillum	7
						Poales	42	Haematococcaceae	1	Candidatus Regiella	4
						Prochlorales	4	Hahellaceae	177	Candidatus Solibacter	28
						Pseudomonadales	68972	Halanaerobiaceae	8	Candidatus Sulcia	1
						Puniceicoccales	12	Haliangiaceae	13	Capnocytophaga	208
						Pythiales	25	Halobacteriaceae	28	Capsaspora	2
						Rhizobiales	14949	Halomonadaceae	501	Cardiobacterium	6
						Rhodobacterales	4516	Halothiobacillaceae	6	Carnobacterium	3
						Rhodocyclales	670	Helicobacteraceae	59	Catenulispora	4
						Rhodospirillales	309	Heliobacteriaceae	3	Catonella	1
						Rickettsiales	16	Herpetosiphonaceae	20	Caulobacter	862
						Rodentia	4	Hydridae	46	Cavia	1
						Rubrobacterales	8	Hydrogenophilaceae	89	Cellulomonas	3
						Saccharomycetales	5	Hydrogenothermaceae	4	Cellulophaga	192
						Saprolegniales	17	Hyphomicrobiaceae	59	Cellulosilyticum	1
						Schizopyrenida	2	Hyphomonadaceae	165	Cellvibrio	1977
						Selaginellales	1	Idiomarinaceae	189	Cenarchaeum	1
						Selenomonadales	11	Inoviridae	3	Chaetomium	2
						Solibacterales	28	Intrasporangiaceae	6	Chelativorans	67
						Solirubrobacterales	9	Jonesiaceae	3	Chitinophaga	408
						Sordariales	10	Kineosporiaceae	6	Chlamydia	6
						Sphaerobacterales	3	Ktedonobacteraceae	10	Chlamydomonas	4
						Sphaeropleales	1	Lachnospiraceae	18	Chlamydophila	2
						Sphingobacteriales	4455	Lactobacillaceae	28	Chlorella	7
						Sphingomonadales	1917	Lagenidiaceae	2	Chlorobaculum	3
						Spirochaetales	66	Lasiosphaeriaceae	1	Chlorobium	83
						Sporadotrichida	1	Legionellaceae	101	Chloroflexus	12
						Sporidiobolales	2	Lentisphaeraceae	10	Chlorogonium	1
						Strigeidida	3	Leptosphaeriaceae	12	Chloroherpeton	7
						Sulfolobales	2	Leptospiraceae	37	Chondromyces	2
						Synergistales	5	Leuconostocaceae	3	Chromobacterium	470
						Syntrophobacterales	15	Limulidae	1	Chromohalobacter	82
						Thermales	20	Listeriaceae	15	Chryseobacterium	762
						Thermoanaerobacterales	28	Malasseziaceae	1	Chthoniobacter	44
						Thermococcales	2	Marasmiaceae	1	Ciona	1
						Thermomicrobiales	1	Mariprofundaceae	16	Citreicella	22
						Thermoplasmatales	1	Methanobacteriaceae	1	Citrobacter	31
						Thermoproteales	1	Methanocaldococcaceae	2	Citromicrobium	31
						Thermotogales	23	Methanocellaceae	1	Cladosporium	1
						Thiotrichales	92	Methanococcaceae	4	Clavibacter	12
						Tremellales	6	Methanomicrobiaceae	4	Clostridium	153
						Trichomonadida	6	Methanosaetaceae	1	Coccidioides	2
						unclassified (derived from Acidobacteria)	28	Methanosarcinaceae	43	Collimonas	8
						unclassified (derived from Actinobacteria (class))	16	Methanospirillaceae	5	Collinsella	2
						unclassified (derived from Alphaproteobacteria)	51	Methylacidiphilaceae	1	Colwellia	73
						unclassified (derived from Appendicularia)	3	Methylobacteriaceae	244	Comamonas	467
						unclassified (derived from Archaea)	1	Methylococcaceae	159	Conexibacter	9
						unclassified (derived from Bacteria)	337	Methylocystaceae	57	Congregibacter	18
						unclassified (derived from Bacteroidetes)	153	Methylophilaceae	500	Coprobacillus	4
						unclassified (derived from Betaproteobacteria)	241	Microbacteriaceae	18	Coprothermobacter	1
						unclassified (derived from Candidatus Poribacteria)	7	Micrococcaceae	40	Coraliomargarita	12
						unclassified (derived from Chordata)	4	Micromonosporaceae	18	Corynebacterium	16
						unclassified (derived from Cyanobacteria)	18	Moraxellaceae	619	Coxiella	2
						unclassified (derived from Dehalococcoidetes)	2	Moritellaceae	31	Croceibacter	211
						unclassified (derived from Deltaproteobacteria)	47	Muridae	3	Crocosphaera	2
						unclassified (derived from Elusimicrobia)	3	Mycobacteriaceae	73	Cronobacter	5
						unclassified (derived from Epsilonproteobacteria)	21	Myoviridae	24	Cryptococcus	1
						unclassified (derived from Eukaryota)	1	Myxococcaceae	47	Culex	3
						unclassified (derived from Euryarchaeota)	6	Nakamurellaceae	5	Cupriavidus	331
						unclassified (derived from Flavobacteria)	175	Nannocystaceae	21	Curvibacter	606
						unclassified (derived from Gammaproteobacteria)	257	Natranaerobiaceae	2	Cyanidioschyzon	1
						unclassified (derived from Ichthyosporea)	2	Nautiliaceae	1	Cyanobium	2
						unclassified (derived from Lentisphaerae)	2	Nectriaceae	10	Cyanothece	100
						unclassified (derived from Mammalia)	2	Neisseriaceae	2762	Cylindrospermopsis	4
						unclassified (derived from Microsporidia)	1	Nitrosomonadaceae	135	Cytophaga	183
						unclassified (derived from Opitutae)	61	Nitrosopumilaceae	4	Danio	10
						unclassified (derived from other sequences)	19	Nitrospiraceae	16	Daphnia	196
						unclassified (derived from Pelagophyceae)	1	Nocardiaceae	23	Dechloromonas	173
						unclassified (derived from Placozoa)	3	Nocardioidaceae	15	Deferribacter	2
						unclassified (derived from Proteobacteria)	93	Nocardiopsaceae	5	Dehalococcoides	2
						unclassified (derived from Sordariomycetes)	3	Nosematidae	1	Deinococcus	36
						unclassified (derived from Spartobacteria)	44	Nostocaceae	59	Delftia	582
						unclassified (derived from unclassified sequences)	183	Oceanospirillaceae	329	Denitrovibrio	4
						unclassified (derived from Viruses)	16	Oikopleuridae	3	Desulfarculus	14
						Ustilaginales	2	Ophiostomataceae	3	Desulfatibacillum	15
						Verrucomicrobiales	194	Opitutaceae	61	Desulfitobacterium	13
						Vibrionales	1224	Ornithorhynchidae	2	Desulfobacterium	6
						Vitales	1	Oscillochloridaceae	6	Desulfobulbus	14
						Xanthomonadales	363	Oxalobacteraceae	798	Desulfococcus	1
						Xiphosura	1	Oxytrichidae	1	Desulfohalobium	6
								Paenibacillaceae	98	Desulfomicrobium	19
								Parachlamydiaceae	18	Desulfonatronospira	10
								Parameciidae	1	Desulfotalea	21
								Parvularculaceae	8	Desulfotomaculum	5
								Pasteurellaceae	127	Desulfovibrio	89
								Pediculidae	1	Desulfurispirillum	17
								Pelobacteraceae	54	Desulfurivibrio	14
								Peptococcaceae	30	Desulfurococcus	3
								Peptostreptococcaceae	12	Desulfuromonas	42
								Pfiesteriaceae	1	Dethiobacter	3
								Phaeodactylaceae	3	Dichelobacter	3
								Phaeosphaeriaceae	18	Dickeya	96
								Phycodnaviridae	1	Dictyoglomus	3
								Phyllobacteriaceae	559	Dictyostelium	4
								Pipidae	123	Dietzia	1
								Piscirickettsiaceae	45	Dinoroseobacter	19
								Planctomycetaceae	271	Dokdonia	102
								Planococcaceae	887	Drosophila	6
								Pleosporaceae	48	Dunaliella	1
								Poaceae	42	Dyadobacter	368
								Podoviridae	59	Ectocarpus	2
								Polyangiaceae	22	Edwardsiella	18
								Porphyromonadaceae	188	Eikenella	17
								Prevotellaceae	103	Elusimicrobium	1
								Prochlorococcaceae	4	Emericella	4
								Promicromonosporaceae	6	Endoriftia	18
								Propionibacteriaceae	1	Enhydrobacter	5
								Pseudoalteromonadaceae	574	Ensifer	3
								Pseudomonadaceae	68000	Entamoeba	1
								Pseudonocardiaceae	22	Enterobacter	40
								Psychromonadaceae	42	Enterococcus	4
								Pteromalidae	1	Epulopiscium	14
								Puniceicoccaceae	12	Erwinia	28
								Pythiaceae	25	Erysipelothrix	1
								Rhizobiaceae	7966	Erythrobacter	101
								Rhodobacteraceae	3636	Escherichia	121
								Rhodocyclaceae	670	Eubacterium	8
								Rhodospirillaceae	180	Exiguobacterium	9
								Rhodothermaceae	22	Faecalibacterium	1
								Rickettsiaceae	10	Ferrimonas	39
								Rikenellaceae	37	Ferroglobus	1
								Rubrobacteraceae	8	Fervidobacterium	1
								Ruminococcaceae	30	Fibrobacter	11
								Saccharomycetaceae	3	Filifactor	3
								Salicaceae	23	Filobasidiella	6
								Sanguibacteraceae	5	Flavobacterium	17612
								Saprolegniaceae	17	Fluoribacter	1
								Scenedesmaceae	1	Francisella	7
								Schistosomatidae	3	Frankia	28
								Sclerotiniaceae	7	Fructobacillus	3
								Segniliparaceae	2	Fulvimarina	29
								Selaginellaceae	1	Fusobacterium	65
								Shewanellaceae	20106	Gallionella	99
								Siphoviridae	31	Gardnerella	1
								Solibacteraceae	28	Gemmata	36
								Sordariaceae	5	Gemmatimonas	30
								Sphaerobacteraceae	3	Genus	Number of Reads Genus
								Sphingobacteriaceae	3843	Geobacillus	22
								Sphingomonadaceae	1303	Geobacter	130
								Spirochaetaceae	27	Geodermatophilus	6
								Staphylococcaceae	30	Gibberella	6
								Streptococcaceae	23	Gloeobacter	13
								Streptomycetaceae	143	Glomerella	3
								Streptosporangiaceae	7	Gluconacetobacter	21
								Strongylocentrotidae	1	Gluconobacter	2
								Succinivibrionaceae	4	Glycine	1
								Suidae	2	Gramella	153
								Sulfolobaceae	2	Granulibacter	4
								Synergistaceae	5	Grosmannia	3
								Syntrophaceae	9	Haemophilus	29
								Syntrophobacteraceae	6	Hahella	177
								Syntrophomonadaceae	9	Halalkalicoccus	7
								Tetrahymenidae	9	Halanaerobium	7
								Thermaceae	20	Haliangium	13
								Thermoanaerobacteraceae	6	Haloarcula	1
								Thermoanaerobacterales Family III. Incertae Sedis	14	Halobacillus	1
								Thermococcaceae	2	Halobacterium	2
								Thermodesulfobiaceae	1	Halomicrobium	3
								Thermomicrobiaceae	1	Halomonas	229
								Thermomonosporaceae	2	Haloquadratum	1
								Thermoplasmataceae	1	Halorhabdus	1
								Thermoproteaceae	1	Halorhodospira	7
								Thermotogaceae	23	Haloterrigena	2
								Thiotrichaceae	39	Halothermothrix	1
								Tremellaceae	6	Halothiobacillus	6
								Trichocomaceae	48	Helicobacter	26
								Tricholomataceae	1	Heliobacterium	3
								Trichomonadidae	6	Herbaspirillum	160
								Trueperaceae	6	Herminiimonas	81
								Trypanosomatidae	1	Herpetosiphon	20
								Tsukamurellaceae	3	Hirschia	15
								Tuberaceae	1	Histophilus	1
								unclassified (derived from Acidobacteria)	28	Hoeflea	116
								unclassified (derived from Actinobacteria (class))	16	Holdemania	2
								unclassified (derived from Alphaproteobacteria)	51	Hydra	46
								unclassified (derived from Alteromonadales)	182	Hydrogenivirga	2
								unclassified (derived from Archaea)	1	Hydrogenobaculum	1
								unclassified (derived from Bacillales)	9	Hydrogenophaga	6
								unclassified (derived from Bacteria)	337	Hydrogenophilus	2
								unclassified (derived from Bacteroidales)	2	Hyphomicrobium	35
								unclassified (derived from Bacteroidetes)	153	Hyphomonas	117
								unclassified (derived from Betaproteobacteria)	241	Idiomarina	189
								unclassified (derived from Burkholderiales)	754	Ilyobacter	3
								unclassified (derived from Campylobacterales)	6	Inovirus	3
								unclassified (derived from Candidatus Poribacteria)	7	Intrasporangium	6
								unclassified (derived from Caudovirales)	3	Isosphaera	12
								unclassified (derived from Chlorellales)	1	Jannaschia	36
								unclassified (derived from Chroococcales)	167	Janthinobacterium	139
								unclassified (derived from Clostridiales)	15	Jeotgalibacillus	1
								unclassified (derived from Cyanobacteria)	18	Jonesia	3
								unclassified (derived from Dehalococcoidetes)	2	Jonquetella	1
								unclassified (derived from Deltaproteobacteria)	47	Kangiella	38
								unclassified (derived from Dictyosteliida)	6	Karenia	1
								unclassified (derived from Elusimicrobia)	3	Ketogulonicigenium	41
								unclassified (derived from Epsilonproteobacteria)	21	Kineococcus	6
								unclassified (derived from Eukaryota)	1	Kingella	17
								unclassified (derived from Euryarchaeota)	6	Kitasatospora	6
								unclassified (derived from Filobasidiales)	1	Klebsiella	28
								unclassified (derived from Flavobacteria)	175	Kocuria	1
								unclassified (derived from Flavobacteriales)	27933	Kordia	453
								unclassified (derived from Gammaproteobacteria)	257	Kosmotoga	7
								unclassified (derived from Gemmatimonadales)	1	Ktedonobacter	10
								unclassified (derived from Gloeobacterales)	13	Kytococcus	1
								unclassified (derived from Haemosporida)	7	Labrenzia	224
								unclassified (derived from Ichthyosporea)	2	Laccaria	1
								unclassified (derived from Mamiellales)	7	Lactobacillus	28
								unclassified (derived from Methanomicrobiales)	3	Lactococcus	7
								unclassified (derived from Oceanospirillales)	1	Lagenidium	2
								unclassified (derived from Onygenales)	3	Lambda-like viruses	1
								unclassified (derived from Oscillatoriales)	115	Laribacter	265
								unclassified (derived from other sequences)	19	Lautropia	21
								unclassified (derived from Pelagophyceae)	1	Lawsonia	1
								unclassified (derived from Peronosporales)	136	Leadbetterella	188
								unclassified (derived from Phyllachorales)	1	Leeuwenhoekiella	279
								unclassified (derived from Placozoa)	3	Legionella	100
								unclassified (derived from Planctomycetales)	14	Leifsonia	5
								unclassified (derived from Proteobacteria)	93	Leishmania	1
								unclassified (derived from Rhizobiales)	4	Lentisphaera	10
								unclassified (derived from Rhodobacterales)	17	Leptosphaeria	12
								unclassified (derived from Rhodospirillales)	1	Leptospira	37
								unclassified (derived from Rickettsiales)	5	Leptospirillum	2
								unclassified (derived from Saccharomycetales)	1	Leptothrix	353
								unclassified (derived from Spartobacteria)	44	Leptotrichia	6
								unclassified (derived from Sphingobacteriales)	410	Limnobacter	85
								unclassified (derived from Sporidiobolales)	2	Listeria	15
								unclassified (derived from unclassified sequences)	183	Loktanella	15
								unclassified (derived from Verrucomicrobiales)	48	Lutiella	464
								unclassified (derived from Vibrionales)	8	LUZ24-like viruses	6
								unclassified (derived from Viruses)	12	Lyngbya	20
								Ustilaginaceae	2	Lysinibacillus	28
								Vahlkampfiidae	2	Macrococcus	4
								Veillonellaceae	9	Magnetococcus	42
								Verrucomicrobia subdivision 3	43	Magnetospirillum	43
								Verrucomicrobiaceae	99	Malassezia	1
								Vibrionaceae	1157	Mannheimia	13
								Victivallaceae	2	Maribacter	224
								Vitaceae	1	Maricaulis	10
								Waddliaceae	5	Marinobacter	246
								Xanthobacteraceae	202	Marinomonas	262
								Xanthomonadaceae	363	Mariprofundus	16
										Maritimibacter	34
										Marivirga	287
										Medicago	1
										Meiothermus	9
										Mesorhizobium	309
										Metarhizium	4
										Methanocaldococcus	2
										Methanocella	1
										Methanococcus	4
										Methanoculleus	3
										Methanohalobium	1
										Methanohalophilus	10
										Methanoplanus	1
										Methanosaeta	1
										Methanosarcina	32
										Methanosphaerula	1
										Methanospirillum	5
										Methanothermobacter	1
										Methylacidiphilum	1
										Methylibium	243
										Methylobacillus	49
										Methylobacter	126
										Methylobacterium	244
										Methylocella	14
										Methylococcus	33
										Methylocystis	33
										Methylophaga	28
										Methylophilus	1
										Methylosinus	22
										Methylotenera	214
										Methylovorus	91
										Micrococcus	2
										Microcoleus	45
										Microcystis	9
										Micromonas	3
										Micromonospora	7
										Microscilla	101
										Millerozyma	1
										Mobiluncus	1
										Moniliophthora	1
										Monodelphis	1
										Monosiga	5
										Moorella	3
										Moraxella	5
										Moritella	31
										Mucilaginibacter	259
										Mus	2
										Mycobacterium	73
										Mycoplana	1
										Myxococcus	20
										N4-like viruses	6
										Naegleria	2
										Nakamurella	5
										Nasonia	1
										Natranaerobius	2
										Nectria	3
										Neisseria	160
										Nematostella	832
										Neosartorya	3
										Neptuniibacter	27
										Nitratifractor	4
										Nitrobacter	41
										Nitrococcus	10
										Nitrosococcus	62
										Nitrosomonas	88
										Nitrosopumilus	4
										Nitrosospira	35
										Nitrospira	11
										Nocardia	5
										Nocardioides	11
										Nocardiopsis	3
										Nodularia	7
										Nosema	1
										Nostoc	21
										Novosphingobium	495
										Oceanibulbus	16
										Oceanicaulis	14
										Oceanicola	117
										Oceanithermus	4
										Oceanobacillus	8
										Ochrobactrum	98
										Octadecabacter	28
										Oikopleura	3
										Oleispira	1
										Oligotropha	27
										Opitutus	47
										Orientia	1
										Ornithorhynchus	2
										Oryza	37
										Oscillatoria	14
										Oscillochloris	6
										Ostreococcus	4
										Oxalobacter	58
										P2-like viruses	11
										Paenibacillus	67
										Paludibacter	153
										Pantoea	42
										Parabacteroides	20
										Parachlamydia	8
										Parachlorella	1
										Paracoccidioides	1
										Paracoccus	114
										Paramecium	1
										Parvibaculum	41
										Parvularcula	8
										Pasteurella	3
										Paucimonas	1
										Pectobacterium	57
										Pediculus	1
										Pedobacter	2102
										Pelagibaca	28
										Pelobacter	54
										Pelodictyon	17
										Pelotomaculum	3
										Penicillium	7
										Peptoniphilus	1
										Peptostreptococcus	8
										Persephonella	2
										Pfiesteria	1
										Phaeobacter	10
										Phaeodactylum	3
										Phaeosphaeria	18
										Phascolarctobacterium	1
										Phenylobacterium	38
										phiKMV-like viruses	2
										Photobacterium	92
										Photorhabdus	40
										Physcomitrella	2
										Phytophthora	136
										Pirellula	27
										Planctomyces	65
										Planktothrix	1
										Planococcus	883
										Planomicrobium	1
										Plasmodium	7
										Plesiocystis	21
										Plesiomonas	11
										Podospora	1
										Polaribacter	211
										Polaromonas	875
										Polynucleobacter	52
										Polysphondylium	2
										Populus	23
										Porphyromonas	15
										Prevotella	103
										Prochlorococcus	4
										Propionibacterium	1
										Prosthecochloris	3
										Proteus	29
										Providencia	36
										Pseudoalteromonas	574
										Pseudomonas	54563
										Pseudovibrio	48
										Pseudoxanthomonas	17
										Psychrobacter	56
										Psychroflexus	154
										Psychromonas	42
										Pyrenophora	44
										Pyrobaculum	1
										Pythium	25
										Rahnella	19
										Ralstonia	289
										Rattus	1
										Reinekea	74
										Renibacterium	4
										Rheinheimera	8
										Rhizobium	842
										Rhodobacter	539
										Rhodococcus	18
										Rhodomicrobium	19
										Rhodopirellula	44
										Rhodopseudomonas	150
										Rhodospirillum	68
										Rhodothermus	10
										Rhodotorula	2
										Ricinus	93
										Rickettsia	8
										Rickettsiella	1
										Riemerella	106
										Robiginitalea	113
										Roseburia	5
										Roseibium	59
										Roseiflexus	20
										Roseobacter	100
										Roseomonas	57
										Roseovarius	79
										Rothia	1
										Rubrivivax	7
										Rubrobacter	8
										Ruegeria	79
										Ruminococcus	8
										Saccharomonospora	3
										Saccharomyces	3
										Saccharophagus	87
										Saccharopolyspora	7
										Sagittula	36
										Salinibacter	10
										Salinispora	5
										Salmonella	43
										Sanguibacter	5
										Saprolegnia	13
										Scenedesmus	1
										Schistosoma	3
										Sclerotinia	4
										Sebaldella	1
										Segniliparus	2
										Selaginella	1
										Selenomonas	7
										Serratia	59
										Shewanella	20106
										Shigella	4
										Shinella	1
										Shuttleworthia	1
										Sideroxydans	139
										Simonsiella	17
										Sinorhizobium	712
										Slackia	1
										Sodalis	3
										Solenopsis	1
										Sorangium	20
										Sordaria	5
										Sorghum	2
										Sphaerobacter	3
										Sphingobacterium	594
										Sphingobium	86
										Sphingomonas	133
										Sphingopyxis	142
										Spirochaeta	20
										Spirosoma	260
										Stackebrandtia	12
										Staphylococcus	26
										Stappia	1
										Starkeya	74
										Stenotrophomonas	92
										Sterkiella	1
										Stigmatella	33
										Streptococcus	16
										Streptomyces	135
										Streptosporangium	7
										Strongylocentrotus	1
										Subdoligranulum	8
										Succinatimonas	4
										Sulfitobacter	12
										Sulfolobus	2
										Sulfuricurvum	12
										Sulfurihydrogenibium	2
										Sulfurimonas	15
										Sulfurospirillum	17
										Sulfurovum	17
										Sus	2
										Sutterella	1
										Symbiobacterium	9
										Synechococcus	28
										Synechocystis	9
										Syntrophobacter	6
										Syntrophomonas	4
										Syntrophothermus	1
										Syntrophus	9
										T4-like viruses	4
										T7-like viruses	6
										Talaromyces	6
										Taylorella	1
										Teredinibacter	116
										Terriglobus	2
										Tetrahymena	9
										Thalassobium	6
										Thauera	120
										Thermaerobacter	2
										Thermincola	1
										Thermoanaerobacter	2
										Thermoanaerobacterium	6
										Thermobaculum	4
										Thermobispora	1
										Thermococcus	1
										Thermocrinis	1
										Thermodesulfovibrio	3
										Thermomicrobium	1
										Thermomonospora	2
										Thermoplasma	1
										Thermosinus	1
										Thermosipho	2
										Thermosynechococcus	1
										Thermotoga	12
										Thermus	6
										Thioalkalivibrio	71
										Thiobacillus	87
										Thiocapsa	1
										Thiomicrospira	17
										Thiomonas	45
										Tolumonas	69
										Treponema	4
										Trichodesmium	14
										Trichomonas	6
										Trichoplax	3
										Truepera	6
										Tsukamurella	3
										Tuber	1
										Turicibacter	1
										unclassified (derived from Actinobacteria (class))	16
										unclassified (derived from Alphaproteobacteria)	44
										unclassified (derived from Alteromonadales)	66
										unclassified (derived from Archaea)	1
										unclassified (derived from Bacteria)	328
										unclassified (derived from Bacteroidetes)	147
										unclassified (derived from Betaproteobacteria)	9
										unclassified (derived from Burkholderiales)	3
										unclassified (derived from Campylobacterales)	6
										unclassified (derived from Candidatus Poribacteria)	7
										unclassified (derived from Caudovirales)	3
										unclassified (derived from Chroococcales)	2
										unclassified (derived from Clostridiales)	1
										unclassified (derived from Deltaproteobacteria)	47
										unclassified (derived from Elusimicrobia)	3
										unclassified (derived from Enterobacteriaceae)	26
										unclassified (derived from Erysipelotrichaceae)	2
										unclassified (derived from Flavobacteria)	175
										unclassified (derived from Flavobacteriaceae)	375
										unclassified (derived from Flavobacteriales)	27932
										unclassified (derived from Gammaproteobacteria)	133
										unclassified (derived from Gemmatimonadales)	1
										unclassified (derived from Lachnospiraceae)	1
										unclassified (derived from Myoviridae)	9
										unclassified (derived from Nitrosomonadaceae)	2
										unclassified (derived from Oceanospirillales)	1
										unclassified (derived from Opitutaceae)	11
										unclassified (derived from other sequences)	19
										unclassified (derived from Phycodnaviridae)	1
										unclassified (derived from Planctomycetales)	1
										unclassified (derived from Podoviridae)	35
										unclassified (derived from Proteobacteria)	51
										unclassified (derived from Rhizobiales)	4
										unclassified (derived from Rhodobacteraceae)	27
										unclassified (derived from Rhodobacterales)	17
										unclassified (derived from Rhodospirillales)	1
										unclassified (derived from Siphoviridae)	29
										unclassified (derived from Sphingobacteriales)	2
										unclassified (derived from Sphingomonadaceae)	1
										unclassified (derived from unclassified sequences)	183
										unclassified (derived from Verrucomicrobia subdivision 3)	43
										unclassified (derived from Verrucomicrobiales)	48
										unclassified (derived from Vibrionaceae)	31
										unclassified (derived from Vibrionales)	8
										unclassified (derived from Viruses)	12
										Ustilago	2
										Variovorax	963
										Veillonella	1
										Verminephrobacter	1179
										Verrucomicrobium	76
										Verticillium	1
										Vibrio	869
										Victivallis	2
										Vitis	1
										Vogesella	2
										Waddlia	5
										Weeksella	90
										Wolbachia	1
										Wolinella	6
										Xanthobacter	49
										Xanthomonas	160
										Xenopus	123
										Xenorhabdus	18
										Xylanimonas	6
										Xylella	17
										Yersinia	98
										Zunongwangia	215
										Zymomonas	9
