## Supplemental Table S4 for "Environmental DNA reveals invasive crayfish microbial associates and ecosystem-wide biodiversity before and after eradication"

### Sheet: Sheet1
Supplemental Table S4. List of 90 crayfish Bioindicators including qualitative Rank Weight, SIMPER Analysis results, and published known interactions with crayfish and/or arthropod species. The top 9 bioindicators with a qualitative rank of 5 or above are bolded.
		SIMPER Results
		Presence Absence		Log Read Abundance		Qualitative Scoring Literature Review
ASV Name	Rank	% Contribution to Community Difference	P Value	% Contribution to Community Difference	P Value	Crayfish Association (where found or interaction)	Citation(s), manual literature search only	Other arthropod species interaction (Literature Review or GLOBI)
Bacteria;Cyanobacteria;NA;Synechococcales;Synechococcaceae;Cyanobium;	6	0.0784132	0.000999001	0.0558909	0.000999001	gut and carapace	Foysal, Md Javed, et al. "Marked variations in gut microbiota and some innate immune responses of fresh water crayfish, marron (Cherax cainii, Austin 2002) fed dietary supplementation of Clostridium butyricum." PeerJ 7 (2019): e7553. Xavier, Raquel, et al. "Environment and host-related factors modulate gut and carapace bacterial diversity of the invasive red swamp crayfish (Procambarus clarkii)."…
Eukaryota;Ascomycota;Eurotiomycetes;Eurotiales;Aspergillaceae;Aspergillus;Aspergillus flavus	6	0.0688076	0.000999001	0.0507665	0.000999001	gut	Garzoli, Laura, et al. "First evidence of microfungal" extra oomph" in the invasive red swamp crayfish Procambarus clarkii." Aquatic Invasions 9.1 (2014); Dörr, Ambrosius Josef Martin, et al. "Mycoflora on the cuticle of the invasive crayfish Procambarus clarkii." Fundamental and applied limnology 180.1 (2012): 77-84.	pathogen of Galleria mellonella
Eukaryota;Ascomycota;Eurotiomycetes;Eurotiales;Trichocomaceae;Talaromyces;Talaromyces helicus	6	0.104009	0.040959	0.169996	0.045954	gut	Garzoli, Laura, et al. "First evidence of microfungal" extra oomph" in the invasive red swamp crayfish Procambarus clarkii." Aquatic Invasions 9.1 (2014).	co-occurs with Heterococcus, has host Diatraea saccharalis, Tessaratoma papillosa
Eukaryota;Ascomycota;Dothideomycetes;Pleosporales;Didymellaceae;Phoma;Phoma herbarum	5	0.113588	0.021978	0.204865	0.02997	cuticle	Dörr, Ambrosius Josef Martin, et al. "Mycoflora on the cuticle of the invasive crayfish Procambarus clarkii." Fundamental and applied limnology 180.1 (2012): 77-84.	has host Amaryllis (Malacostraca), co-occurs with several Arthropoda
Eukaryota;Ascomycota;Dothideomycetes;Pleosporales;Massarinaceae;Stagonospora;	5	0.118801	0.020979	0.179832	0.015984			has host Prosopis, interacts with Podalonia hirsuta
Eukaryota;Chlorophyta;Chlorophyceae;Sphaeropleales;Scenedesmaceae;Desmodesmus;Desmodesmus intermedius	5	0.119806	0.035964	0.118545	0.011988	co-occurs with crayfish, sensitive to crayfish pesticides	Buřič, M., et al. "Toxicity of the organophosphate pesticide diazinon to crayfish of differing age." International Journal of Environmental Science and Technology 10.3 (2013): 607-610.	eaten by several Arthropoda
Eukaryota;Chlorophyta;Chlorophyceae;Sphaeropleales;Scenedesmaceae;Desmodesmus;Desmodesmus pseudocommunis	5	0.0828326	0.048951	0.10215	0.00999001	co-occurs with crayfish, sensitive to crayfish pesticides	Buřič, M., et al. "Toxicity of the organophosphate pesticide diazinon to crayfish of differing age." International Journal of Environmental Science and Technology 10.3 (2013): 607-610.	eaten by several Arthropoda
Eukaryota;Chlorophyta;Chlorophyceae;Sphaeropleales;Scenedesmaceae;Desmodesmus;Desmodesmus serratus	5	0.113867	0.011988	0.273571	0.00599401	co-occurs with crayfish, sensitive to crayfish pesticides	Buřič, M., et al. "Toxicity of the organophosphate pesticide diazinon to crayfish of differing age." International Journal of Environmental Science and Technology 10.3 (2013): 607-610.	eaten by several Arthropoda
Eukaryota;Chlorophyta;Chlorophyceae;Sphaeropleales;Scenedesmaceae;Scenedesmus;Scenedesmus bijugus	5	0.0456128	0.001998	0.0388128	0.000999001	co-occurs with crayfish, sensitive to crayfish pesticides	Sarιkaya, Rabia, et al. "The acute toxicity of fenitrothion on narrow‐clawed crayfish (Astacus leptodactylus Eschscholtz, 1823) in association with biomarkers of lipid peroxidation." Journal of biochemical and molecular toxicology 25.3 (2011): 169-174.	eaten by and interacts with several Arthropoda
Archaea;Euryarchaeota;Methanobacteria;Methanobacteriales;Methanobacteriaceae;Methanobrevibacter;	4	0.0680982	0.00599401	0.0467839	0.022977	gut	Thomas, Courtney, et al. "Factors shaping the abundance and diversity of archaea in the animal gut." (2021). preprint
Archaea;Thaumarchaeota;NA;NA;NA;Candidatus Nitrosopelagicus;Candidatus Nitrosopelagicus brevis	4	0.159676	0.000999001	0.278212	0.003996
Bacteria;Bacteroidetes;Bacteroidia;Bacteroidales;Bacteroidaceae;Bacteroides;	4	0.0973299	0.012987	0.0546751	0.021978	gut	Zhang, Yu, et al. "Effescts of acute diclofenac exposure on intestinal histology, antioxidant defense, and microbiota in freshwater crayfish (Procambarus clarkii)." Chemosphere 263 (2021): 128130.	eaten by Dione moneta
Bacteria;Planctomycetes;Planctomycetia;Planctomycetales;NA;NA;unidentified planctomycete	4	0.101103	0.000999001	0.0501387	0.000999001	gut	Segui, Leah Mupas. "Stage-structured interactions and their consequences across levels of biological organization." (2019). Doctoral Dissertation. Oregon State University.	co-occurs with several Arthropoda
Bacteria;Proteobacteria;Alphaproteobacteria;Sphingomonadales;Sphingomonadaceae;Sandarakinorhabdus;	4	0.0872933	0.002997	0.0510034	0.023976
Bacteria;Proteobacteria;Deltaproteobacteria;NA;NA;NA;delta proteobacterium SS-2	4	0.0647132	0.000999001	0.038741	0.002997
Bacteria;Proteobacteria;Gammaproteobacteria;Legionellales;Legionellaceae;Legionella;Legionella sp. legS033	4	0.0774291	0.038961	0.0567973	0.037962	gut	Zhang, Yu, et al. "Microcystin-LR-induced changes of hepatopancreatic transcriptome, intestinal microbiota, and histopathology of freshwater crayfish (Procambarus clarkii)." Science of the Total Environment 711 (2020): 134549.	pathogen of Galleria mellonella
Bacteria;Proteobacteria;Gammaproteobacteria;Thiotrichales;Thiotrichaceae;Thiothrix;Thiothrix flexilis	4	0.0726237	0.00699301	0.0864877	0.015984	gut	Xie, Mengqi, et al. "Comparison of the Intestinal Microbiota During the Different Growth Stages of Red Swamp Crayfish (Procambarus clarkii)." Frontiers in Microbiology 12 (2021).
Eukaryota;Ascomycota;Dothideomycetes;NA;NA;Ramimonilia;Ramimonilia apicalis	4	0.0174916	0.040959	0.0311303	0.037962
Eukaryota;Ascomycota;Dothideomycetes;Pleosporales;Dictyosporiaceae;Dictyosporium;Dictyosporium sp.	4	0.0617573	0.000999001	0.0554303	0.000999001
Eukaryota;Ascomycota;Dothideomycetes;Pleosporales;Pleosporaceae;NA;Pleosporaceae sp. SO	4	0.122216	0.037962	0.179114	0.00599401		Dörr, Ambrosius Josef Martin, et al. "Mycoflora on the cuticle of the invasive crayfish Procambarus clarkii." Fundamental and applied limnology 180.1 (2012): 77-84.
Eukaryota;Ascomycota;Sordariomycetes;Hypocreales;Nectriaceae;NA;Nectriaceae sp.	4	0.0397897	0.00599401	0.0420294	0.00499501	gills, exoskeleton	Dragičević, Paula, et al. "Microbial pathogens of freshwater crayfish: A critical review and systematization of the existing data with directions for future research." Journal of fish diseases 44.3 (2021): 221-247.
Eukaryota;Bacillariophyta;Bacillariophyceae;Cymbellales;Gomphonemataceae;Didymosphenia;Didymosphenia geminata	4	0.0976043	0.000999001	0.0765848	0.000999001	host/vector	Falasco, Elisa, et al. "Diatoms prefer strangers: non-indigenous crayfish host completely different epizoic algal diatom communities from sympatric native species." Biological Invasions 20.10 (2018): 2767-2776.	eaten by several Arthropoda
Eukaryota;Chlorophyta;Chlorophyceae;Sphaeropleales;Neochloridaceae;Neochloris;Neochloris vigensis	4	0.0828326	0.048951	0.0840626	0.013986
Bacteria;Cyanobacteria;NA;Synechococcales;Synechococcaceae;NA;	3	0.119711	0.000999001	0.169186	0.026973	gut	Wang, Lan, et al. "Effect of Ultrasound Combined with Ozone Water Pretreatment on the Bacterial Communities and the Physicochemical Properties of Red Swamp Crayfish Meat (Procambarus clarkii)." Food and Bioprocess Technology 13.10 (2020): 1778-1790.	eaten by several Arthropoda
Bacteria;Firmicutes;Clostridia;Clostridiales;Peptococcaceae;Pelotomaculum;Pelotomaculum thermopropionicum	3	0.0266732	0.00699301	0.0299773	0.012987
Bacteria;Proteobacteria;Alphaproteobacteria;Rickettsiales;Anaplasmataceae;Wolbachia;	3	0.0404554	0.002997	0.038265	0.00799201	specifically not found in crayfish	Heneghan, Daniel A., et al. "Evidence against the presence of Wolbachia in a population of the crayfish species Procambarus clarkii." Advances in Ecology 2014 (2014).	interacts with several Arthropoda
Bacteria;Proteobacteria;Betaproteobacteria;Nitrosomonadales;Sterolibacteriaceae;Sterolibacterium;Sterolibacterium sp. TKU1	3	0.0480354	0.022977	0.0383594	0.02997
Eukaryota;Ascomycota;Saccharomycetes;Saccharomycetales;Debaryomycetaceae;Scheffersomyces;	3	0.0263482	0.02997	0.0332623	0.033966			has host several Arthropoda
Eukaryota;Ascomycota;Sordariomycetes;Hypocreales;Clavicipitaceae;Metarhizium;Metarhizium atrovirens	3	0.112505	0.00899101	0.186866	0.00799201			pathogen of or has host several Arthropoda
Eukaryota;Ascomycota;Sordariomycetes;Hypocreales;Hypocreaceae;Trichoderma;Trichoderma asperellum	3	0.134788	0.012987	0.239782	0.01998			interacts with several Arthropoda
Archaea;Euryarchaeota;NA;;NA;;	2	0.161815	0.000999001	0.160417	0.000999001	gut	Chen, Xi, et al. "Metagenomics Analysis Reveals Compositional and Functional Differences in the Gut Microbiota of Red Swamp Crayfish, Procambarus clarkii, Grown on Two Different Culture Environments." Frontiers in microbiology (2021): 3070.
Archaea;Thaumarchaeota;Nitrososphaeria;Candidatus Nitrosocaldales;Candidatus Nitrosocaldaceae;Candidatus Nitrosocaldus;Candidatus Nitrosocaldus yellowstonensis	2	0.0755532	0.000999001	0.12917	0.002997
Bacteria;Actinobacteria;Actinobacteria;NA;NA;NA;actinobacterium YJF1-30	2	0.110986	0.002997	0.0684008	0.0499501	gut	Shui, Yan, et al. "Gut microbiota of red swamp crayfish Procambarus clarkii in integrated crayfish-rice cultivation model." AMB Express 10.1 (2020): 1-11.
Bacteria;Bacteroidetes;Chitinophagia;Chitinophagales;Chitinophagaceae;Terrimonas;	2	0.156258	0.00699301	0.171949	0.023976	gills	Skelton, James, et al. "Multi-scale ecological filters shape the crayfish microbiome." Symbiosis 72.3 (2017): 159-170
Bacteria;Bacteroidetes;Sphingobacteriia;Sphingobacteriales;NA;NA;Sphingobacteriales bacterium TP524	2	0.15417	0.036963	0.0876891	0.00799201	gut	Segui, Leah Mupas. "Stage-structured interactions and their consequences across levels of biological organization." (2019). Doctoral Dissertation. Oregon State University.
Bacteria;Firmicutes;Clostridia;Clostridiales;Ruminococcaceae;Ruminococcus;	2	0.0716244	0.000999001	0.0478134	0.000999001			co-occurs with Rhodococcus
Bacteria;Fusobacteria;Fusobacteriia;Fusobacteriales;Fusobacteriaceae;Fusobacterium;	2	0.145392	0.001998	0.140529	0.000999001
Bacteria;Planctomycetes;Planctomycetia;Planctomycetales;Gemmataceae;Gemmata;	2	0.176243	0.000999001	0.137144	0.000999001	pathogen of crayfish	Skelton, James, et al. "Multi-scale ecological filters shape the crayfish microbiome." Symbiosis 72.3 (2017): 159-170. Segui, Leah Mupas. "Stage-structured interactions and their consequences across levels of biological organization." (2019). Doctoral Dissertation. Oregon State University.
Bacteria;Proteobacteria;Betaproteobacteria;Nitrosomonadales;Sterolibacteriaceae;Denitratisoma;Denitratisoma oestradiolicum	2	0.149997	0.00599401	0.143113	0.003996
Bacteria;Proteobacteria;Deltaproteobacteria;Desulfobacterales;Desulfobacteraceae;Desulfatiglans;Desulfatiglans sp.	2	0.152261	0.001998	0.147598	0.000999001		Wang, Shanyue, et al. "Effect of carbon and nitrogen ratio control on Artemia growth, water quality, biofloc microbial diversity under high salinity and zero-water exchange culture condition." Journal of Oceanology and Limnology 37.5 (2019): 1768-1776.	interacts with Artemia
Bacteria;Proteobacteria;Deltaproteobacteria;NA;NA;NA;delta proteobacterium enrichment culture clone VNC3B026	2	0.100029	0.001998	0.0666818	0.000999001
Bacteria;Proteobacteria;Deltaproteobacteria;Syntrophobacterales;Syntrophaceae;Desulfomonile;Desulfomonile tiedjei	2	0.128625	0.021978	0.0762201	0.020979
Bacteria;Proteobacteria;Gammaproteobacteria;Alteromonadales;Shewanellaceae;Shewanella;	2	0.109761	0.001998	0.108058	0.015984	gut	Edgerton, B., et al. "A health survey of farmed red-claw crayfish, Cherax quadricarinatus (von Martens), in tropical Australia." (1995): 322-338. Guo, Kun, et al. "The effect of nitrite and sulfide on the antioxidant capacity and microbial composition of the intestines of red swamp crayfish, Procambarus clarkii." Fish & Shellfish Immunology 96 (2020): 290-296.
Bacteria;Verrucomicrobia;Verrucomicrobiae;Verrucomicrobiales;Verrucomicrobia subdivision 3;NA;unidentified eubacterium RB01	2	0.141121	0.020979	0.123761	0.002997	gut	Shui, Yan, et al. "Gut microbiota of red swamp crayfish Procambarus clarkii in integrated crayfish-rice cultivation model." AMB Express 10.1 (2020): 1-11.
Bacteria;Verrucomicrobia;Verrucomicrobiae;Verrucomicrobiales;Verrucomicrobiaceae;Prosthecobacter;Prosthecobacter fluviatilis	2	0.0703979	0.036963	0.0527278	0.010989	carapace	Skelton, James, et al. "Multi-scale ecological filters shape the crayfish microbiome." Symbiosis 72.3 (2017): 159-170	co-occurs with Mantis
Eukaryota;Ascomycota;Dothideomycetes;Pleosporales;Pleosporaceae;Exserohilum;	2	0.0332665	0.043956	0.03703	0.024975
Eukaryota;Ascomycota;Saccharomycetes;Saccharomycetales;NA;Candida;Candida sp. 2 TMS-2011	2	0.0216155	0.018981	0.0272385	0.01998
Eukaryota;Ascomycota;Sordariomycetes;Hypocreales;Bionectriaceae;Gliomastix;Gliomastix polychroma	2	0.0403164	0.010989	0.036082	0.00499501
Eukaryota;Ascomycota;Sordariomycetes;Hypocreales;Nectriaceae;Dactylonectria;Dactylonectria pauciseptata	2	0.114472	0.048951	0.216147	0.015984
Eukaryota;Ascomycota;Sordariomycetes;Microascales;Halosphaeriaceae;Remispora;	2	0.136079	0.00499501	0.31689	0.001998
Eukaryota;Ascomycota;Sordariomycetes;Microascales;Halosphaeriaceae;Remispora;Remispora stellata	2	0.120643	0.012987	0.0955948	0.035964
Eukaryota;Ascomycota;Sordariomycetes;Sordariales;Chaetomiaceae;Zopfiella;Zopfiella erostrata	2	0.0905621	0.02997	0.178586	0.023976
Eukaryota;Bacillariophyta;Bacillariophyceae;Bacillariales;Bacillariaceae;Pseudo-nitzschia;Pseudo-nitzschia seriata	2	0.126362	0.011988	0.149308	0.000999001		Tammilehto, Anna, et al. "Calanus spp.—Vectors for the biotoxin, domoic acid, in the Arctic marine ecosystem?." Harmful Algae 20 (2012): 165-174.	copepod diet
Eukaryota;Basidiomycota;Agaricomycetes;Russulales;Peniophoraceae;Peniophora;	2	0.0166827	0.047952	0.0286238	0.034965			interacts with Hoplothrips
Eukaryota;Basidiomycota;Tremellomycetes;Tremellales;Bulleraceae;Genolevuria;Genolevuria armeniaca	2	0.0398632	0.003996	0.033873	0.003996
Eukaryota;Basidiomycota;Tremellomycetes;Tremellales;Cryptococcaceae;Cryptococcus;Cryptococcus sp. (in: Fungi)	2	0.0722029	0.025974	0.0659022	0.003996		Hryniewiecka-Szyfter, Zofia, and Adam Babula. "Ultrastructural changes in the hindgut cells of Saduria entomon (Linnaeus, 1758)(Isopoda, Valvifera) from the Baltic infected with Cryptococcus laurentii (Kufferath) Skinner." Crustaceana (1997): 198-205.	cooccurs with Musca domestica, pathogen of several Arthropoda
Eukaryota;Chlorophyta;Chlorophyceae;Sphaeropleales;Scenedesmaceae;Desmodesmus;	2	0.0641186	0.037962	0.0655233	0.044955			eaten by several Arthropoda
Eukaryota;Chlorophyta;Chlorophyceae;Sphaeropleales;Scenedesmaceae;NA;	2	0.048956	0.003996	0.0460973	0.003996		Sarιkaya, Rabia, et al. "The acute toxicity of fenitrothion on narrow‐clawed crayfish (Astacus leptodactylus Eschscholtz, 1823) in association with biomarkers of lipid peroxidation." Journal of biochemical and molecular toxicology 25.3 (2011): 169-174.	eaten by and interacts with several Arthropoda
Eukaryota;Mucoromycota;Glomeromycetes;Diversisporales;Acaulosporaceae;Acaulospora;Acaulospora kentinensis	2	0.109065	0.018981	0.17539	0.014985
Archaea;Euryarchaeota;Thermoplasmata;Methanomassiliicoccales;NA;;	1	0.127672	0.000999001	0.109149	0.000999001
Bacteria;candidate division NC10;NA;NA;NA;Candidatus Methylomirabilis;Candidatus Methylomirabilis oxyfera	1	0.129478	0.00499501	0.0971085	0.00499501
Bacteria;Fibrobacteres;Fibrobacteria;Fibrobacterales;Fibrobacteraceae;Fibrobacter;	1	0.0928852	0.020979	0.0630549	0.017982			co-occurs with Punctoribates
Bacteria;Nitrospirae;Nitrospira;Nitrospirales;Nitrospiraceae;Candidatus Magnetobacterium;Magnetobacterium sp. enrichment culture clone D2CL_Bac_16S_Clone7	1	0.150492	0.00599401	0.168243	0.00699301
Bacteria;Proteobacteria;Betaproteobacteria;Nitrosomonadales;Thiobacillaceae;NA;	1	0.0822336	0.000999001	0.0644809	0.003996
Bacteria;Proteobacteria;Deltaproteobacteria;NA;NA;NA;delta proteobacterium enrichment culture clone AP-FeEnrich12	1	0.142957	0.002997	0.124534	0.001998
Bacteria;Proteobacteria;Oligoflexia;Bdellovibrionales;Bdellovibrionaceae;Bdellovibrio;Bdellovibrio bacteriovorus	1	0.0614029	0.00599401	0.0408286	0.002997		Wang, W. "Bacterial diseases of crabs: a review." Journal of invertebrate pathology 106.1 (2011): 18-26.	pathogen of blue crab
Bacteria;Synergistetes;Synergistia;Synergistales;Synergistaceae;NA;	1	0.0758349	0.021978	0.0787624	0.00999001
Eukaryota;Basidiomycota;Tremellomycetes;Tremellales;Cryptococcaceae;Cryptococcus;	1	0.0531958	0.015984	0.0570052	0.00499501		Hryniewiecka-Szyfter, Zofia, and Adam Babula. "Ultrastructural changes in the hindgut cells of Saduria entomon (Linnaeus, 1758)(Isopoda, Valvifera) from the Baltic infected with Cryptococcus laurentii (Kufferath) Skinner." Crustaceana (1997): 198-205.	cooccurs with Musca domestica, pathogen of several Arthropoda,
Eukaryota;Mucoromycota;Glomeromycetes;Diversisporales;Diversisporaceae;Diversispora;Diversispora versiformis	1	0.0650813	0.017982	0.0703882	0.03996
Archaea;Euryarchaeota;Thermoplasmata;NA;;NA;	0	0.130431	0.012987	0.114432	0.00999001
Archaea;Thaumarchaeota;Nitrososphaeria;NA;;NA;	0	0.113733	0.002997	0.0897533	0.001998
Bacteria;Acidobacteria;Blastocatellia;NA;Pyrinomonadaceae;Brevitalea;	0	0.0912343	0.03996	0.0468936	0.024975
Bacteria;Chloroflexi;Anaerolineae;Anaerolineales;Anaerolineaceae;Longilinea;Longilinea arvoryzae	0	0.111835	0.000999001	0.0577271	0.000999001
Bacteria;Chloroflexi;Anaerolineae;Anaerolineales;Anaerolineaceae;Thermomarinilinea;Thermomarinilinea lacunifontana	0	0.145116	0.0499501	0.195611	0.015984
Bacteria;Chloroflexi;Dehalococcoidia;NA;;Dehalogenimonas;	0	0.100821	0.013986	0.0557642	0.00999001
Bacteria;Firmicutes;Bacilli;NA;;NA;	0	0.111025	0.00599401	0.0552812	0.000999001
Bacteria;Proteobacteria;Alphaproteobacteria;NA;NA;NA;alpha proteobacterium LS7-MT	0	0.0987144	0.047952	0.0782618	0.027972
Bacteria;Proteobacteria;Betaproteobacteria;NA;NA;NA;bacterium Ellin6095	0	0.124632	0.037962	0.0846817	0.00499501
Bacteria;Proteobacteria;Betaproteobacteria;Neisseriales;Chromobacteriaceae;NA;	0	0.0202488	0.042957	0.0315648	0.030969
Bacteria;Proteobacteria;Betaproteobacteria;Nitrosomonadales;NA;;	0	0.152745	0.023976	0.243121	0.00599401
Bacteria;Proteobacteria;Deltaproteobacteria;Syntrophobacterales;Syntrophaceae;NA;	0	0.110014	0.001998	0.0606626	0.001998
Bacteria;Proteobacteria;Deltaproteobacteria;Syntrophobacterales;Syntrophobacteraceae;NA;	0	0.135844	0.000999001	0.0752968	0.002997
Bacteria;Proteobacteria;Gammaproteobacteria;Alteromonadales;Alteromonadaceae;Alteromonas;Alteromonas sp. Gp-3-7.1	0	0.0791153	0.00999001	0.0548095	0.00699301
Eukaryota;Ascomycota;Sordariomycetes;Hypocreales;NA;;	0	0.159237	0.025974	0.296107	0.015984
Eukaryota;Ascomycota;Sordariomycetes;Hypocreales;Niessliaceae;Monocillium;Monocillium ligusticum	0	0.0226922	0.016983	0.0249657	0.023976
Eukaryota;Basidiomycota;Agaricomycetes;Agaricales;Psathyrellaceae;Coprinopsis;	0	0.101626	0.001998	0.138739	0.003996
Eukaryota;Basidiomycota;Agaricomycetes;Corticiales;NA;Marchandiomyces;Marchandiomyces quercinus	0	0.0320102	0.00999001	0.0551406	0.00999001
Eukaryota;Basidiomycota;Agaricomycetes;NA;;NA;	0	0.0717288	0.013986	0.125876	0.017982
Eukaryota;Basidiomycota;Microbotryomycetes;Sporidiobolales;NA;;	0	0.0608984	0.022977	0.0495194	0.028971
Eukaryota;Chytridiomycota;Chytridiomycetes;Rhizophydiales;NA;;	0	0.0601877	0.015984	0.0446656	0.017982
